# Synaptic combinatorial molecular mechanisms generate repertoires of innate and learned behavior

**DOI:** 10.1101/500389

**Authors:** Noboru H. Komiyama, Louie N. van de Lagemaat, Lianne E. Stanford, Charles M. Pettit, Douglas J. Strathdee, Karen E. Strathdee, David G. Fricker, Eleanor J. Tuck, Kathryn A. Elsegood, Tomás J. Ryan, Jess Nithianantharajah, Nathan G. Skene, Mike D. R. Croning, Seth G. N. Grant

## Abstract

Although molecular mechanisms underpinning specific behaviors have been described, whether there are mechanisms that orchestrate a behavioral repertoire is unknown. To test if the postsynaptic proteome of excitatory synapses could impart such a mechanism we conducted the largest genetic study of mammalian synapses yet undertaken. A repertoire of sixteen innate and learned behaviors was assessed from 290,850 measures in 55 lines of mutant mice carrying targeted mutations in the principal classes of postsynaptic proteins. Each innate and learned behavior used a different combination of proteins. These combinations were comprised of proteins that amplified or attenuated the magnitude of each behavioral response. All behaviors required proteins found in PSD95 supercomplexes. We show the vertebrate increase in proteome complexity drove an expansion in behavioral repertoires and generated susceptibility to a wide range of diseases. Our results reveal a molecular mechanism that generates a versatile and complex behavioral repertoire that is central to human behavioral disorders.
