## Supplementary Table 1 for "Synaptic combinatorial molecular mechanisms generate repertoires of innate and learned behavior"

### Sheet: Phenotypic recapitulation
MGI gene symbol	MGI gene ID	Allele	Mutation description	Mutant genotype	Pubmed ID	MPO phenotype ID	Phenotype description	Published result	G2C result	Confirmation comment	Confirmation?	Relevant comparison?
Camk2a	MGI:88256	Camk2a<tm1.1Oyam>	Kinase dead	het	19515929	MP:0001399	hyperactivity	hyperactivity	hyperactivity	confirmation	YES	YES
Camk2a	MGI:88256	Camk2a<tm1.1Oyam>	Kinase dead	homo	19515929	MP:0001399	hyperactivity	N/A	N/A	N/A; published mutation is homozygous, G2C was heterozygous
Camk2a	MGI:88256	Camk2a<tm1Mllr>	Expression restricted to soma	homo	12408852	MP:0001469	abnormal contextual conditioning behavior	decreased freezing in contextual memory test	increased freezing in contextual memory test	no; different published mutant, opposite direction of result		YES
Camk2a	MGI:88256	Camk2a<tm1Mllr>	Expression restricted to soma	homo	12408852	MP:0001454	abnormal cued conditioning behavior	increased freezing in cued memory test	increased freezing in cued memory test	no; different published mutant, opposite direction of result		YES
Camk2a	MGI:88256	Camk2a<tm1Sva>	Replacement of regulatory domain; no detectable protein in forebrain by western blot	homo	1378648	N/A	hyperactivity	hyperactivity in open field	hyperactive in elevated plus maze and open field and novel object exploration	confirmation	YES	YES
Camk2a	MGI:88256	Camk2a<tm3Sva>	Absence of normal protein in homozygotes by western blot	homo	12408851	MP:0001469	abnormal contextual conditioning behavior	decreased freezing in contextual memory test	increased freezing in contextual memory test	no; different background strain, opposite direction of result		YES
Camk2a	MGI:88256	Camk2a<tm4Sva>	Autophosphorylation deficient	homo	12408851	MP:0001469	abnormal contextual conditioning behavior	N/A	N/A	N/A
Camk2a	MGI:88256	Camk2a<tm4Sva>	Autophosphorylation deficient	homo	12408851	MP:0003858	enhanced coordination	N/A	N/A	N/A
Camk2a	MGI:88256	Camk2a<tm5Sva>	CaM binding site mutant	homo	12408851	MP:0001469	abnormal contextual conditioning behavior	N/A	N/A	N/A
Dlg4	MGI:1277959	Dlg4<tm1.1Tdoi>	PDZ1/2 site modification	homo	23268962	MP:0001469	abnormal contextual conditioning behavior	N/A	N/A	N/A
Dlg4	MGI:1277959	Dlg4<tm1.1Tdoi>	PDZ1/2 ligand binding deficient	homo	23268962	N/A	contextual memory	decreased freezing in contextual memory test	decreased elevation in freezing during contextual memory test	confirmation	YES	YES
Dlg4	MGI:1277959	Dlg4<tm1.1Tdoi>	PDZ1/2 ligand binding deficient	homo	23268962	N/A	fear learning	increased freezing during fear training	increased freezing during fear training (trial effect)	confirmation	YES	YES
Dlg4	MGI:1277959	Dlg4<tm1.1Tdoi>	PDZ1/2 ligand binding deficient	homo	23268962	MP:0001402	hypoactivity	hypoactivity in elevated plus maze and open field	decreased locomotion in elevated plus maze and open field and novel object exploration	confirmation	YES	YES
Dlg4	MGI:1277959	Dlg4<tm1.1Tdoi>	PDZ1/2 ligand binding deficient	homo	23268962	MP:0001405	impaired coordination	no deficit on rotarod, but decreased latency to fall from a wire	decreased naïve latency to fall from the rotarod	no		YES
Dlg4	MGI:1277959	Dlg4<tm1.1Tdoi>	PDZ1/2 ligand binding deficient	homo	23268962	MP:0001363	increased anxiety-related response	longer in open arm of elevated plus maze	longer in open arm of elevated plus maze	confirmation, but published report interprets this as escaping behaviour	YES	YES
Dlg4	MGI:1277959	Dlg4<tm2.1Grnt>	PSD-95-GK stop codon before GK domain, protein absence in hippocampus	homo	14980210	MP:0001402	hypoactivity	hypoactivity in open field	decreased locomotion in elevated plus maze and open field and novel object exploration	confirmation	YES	YES
Dlg4	MGI:1277959	Dlg4<tm2.1Grnt>	PSD-95-GK stop codon before GK domain, protein absence in hippocampus	homo	20952458	N/A	anxiety phenotype	increased time in open arms of elevated plus maze, when started facing open arm	increased time in open arms of elevated plus maze	confirmation	YES	YES
Dlg4	MGI:1277959	Dlg4<tm2.1Grnt>	PSD-95-GK stop codon before GK domain, protein absence in hippocampus	homo	20952458	MP:0001402	hypoactivity	hypoactivity in open field	decreased locomotion in elevated plus maze and open field and novel object exploration	confirmation	YES	YES
Dlg4	MGI:1277959	Dlg4<tm2.1Grnt>	PSD-95-GK stop codon before GK domain, protein absence in hippocampus	homo	20952458	MP:0001405	impaired coordination	lower latency to fall from rotarod	decreased naïve latency to fall from the rotarod	confirmation	YES	YES
Git1	MGI:1927140	Git1<Gt(FHCRC-GT-S10-12C1)Sor>	Gene trap in intron 1	homo	21499268	MP:0001399	hyperactivity	hyperactive in open field	hyperactive in elevated plus maze	confirmation	YES	YES
Git1	MGI:1927140	Git1<tm1.2Rtp>	Absence of protein	homo	19383529	MP:0001364	decreased anxiety-related response	normal time in the open area of elevated zero maze	none	N/A, published mutation was homozygous, G2C was heterozygote
Git1	MGI:1927140	Git1<tm1.2Rtp>	Absence of protein	homo	19383529	MP:0009454	impaired contextual conditioning behavior	deficit in contextual fear conditioning	none	N/A, published mutation was homozygous, G2C was heterozygote
Git1	MGI:1927140	Git1<tm1.2Rtp>	Absence of protein	homo	19383529	MP:0009456	impaired cued conditioning behavior	deficit in cued fear conditioning	none	N/A, published mutation was homozygous, G2C was heterozygote
Gria1	MGI:95808	Gria1<tm1Erk>	Single missense mutation	homo	11404432	MP:0001399	hyperactivity	N/A	N/A	N/A
Gria1	MGI:95808	Gria1<tm1Rsp>	Exon deletion, no detectable protein in immunohistochemistry	homo	11404432	MP:0001399	hyperactivity	hyperactive in novel cage	hyperactive in elevated plus maze and open field and novel object exploration	confirmation	YES	YES
Gria1	MGI:95808	Gria1<tm1Rsp>	Exon deletion, no detectable protein in immunohistochemistry	homo	15344919	MP:0001364	decreased anxiety-related response	longer in open arm of elevated plus maze	longer in open arm of elevated plus maze	confirmation	YES	YES
Gria1	MGI:95808	Gria1<tm1Rsp>	Exon deletion, no detectable protein in immunohistochemistry	homo	15344919	MP:0001415	increased exploration in new environment	hyperactive in novel cage	hyperactive in elevated plus maze and open field and novel object exploration	confirmation	YES	YES
Gria1	MGI:95808	Gria1<tm1Rsp>	Exon deletion, no detectable protein in immunohistochemistry	homo	20699120	MP:0001399	hyperactivity	hyperactive in novel cage	hyperactive in elevated plus maze and open field and novel object exploration	confirmation	YES	YES
Gria1	MGI:95808	Gria1<tm1Rsp>	Exon deletion, no detectable protein in immunohistochemistry	homo	20699120	N/A	hyperactivity	hyperactive in open field	hyperactive in elevated plus maze and open field and novel object exploration	confirmation	YES	YES
Gria1	MGI:95808	Gria1<tm1Rsp>	Exon deletion, no detectable protein in immunohistochemistry	homo	20699120	MP:0001363	increased anxiety-related response	more entries into open arms of elevated plus maze	increased time in open arms of elevated plus maze	confirmation	YES	YES
Gria1	MGI:95808	Gria1<tm1Rsp>	Exon deletion, no detectable protein in immunohistochemistry	homo	20699120	MP:0001415	increased exploration in new environment	hyperactive in novel cage	hyperactive in elevated plus maze and open field and novel object exploration	confirmation	YES	YES
Grin2a	MGI:95820	Grin2a<tm1.1Nhk>	Intracellular domain replaced with that of Grin2b	homo	23201971	MP:0001364	decreased anxiety-related response	N/A	N/A	N/A
Grin2a	MGI:95820	Grin2a<tm1.1Nhk>	Intracellular domain replaced with that of Grin2b	homo	23201971	MP:0009454	impaired contextual conditioning behavior	N/A	N/A	N/A
Grin2a	MGI:95820	Grin2a<tm1.1Nhk>	Intracellular domain replaced with that of Grin2b	homo	23201971	MP:0001405	impaired coordination	N/A	N/A	N/A
Grin2a	MGI:95820	Grin2a<tm1Rsp>	Mutant lacks intracellular domain	homo	9458051	MP:0009454	impaired contextual conditioning behavior	reduced freezing to context	reduced freezing to context	confirmation	YES	YES
Grin2a	MGI:95820	Grin2a<tm1Rsp>	Mutant lacks intracellular domain	homo	9458051	MP:0001405	impaired coordination	decreased latency to fall from the rotarod	decreased naïve latency to fall from the rotarod	confirmation	YES	YES
Grin2b	MGI:95821	Grin2b<tm1.1(Grin2a)Bjha>	Absence of expression in western blot	homo	22153375	MP:0001399	hyperactivity	hyperactive in a novel cage	hyperactivity in open field and novel object exploration	confirmation, but G2C mutants had intracellular truncation and were tested at heterozygosity	YES	YES
Grin2b	MGI:95821	Grin2b<tm1Tya>	Single missense mutation	homo	16710293	MP:0001454	abnormal cued conditioning behavior	N/A	N/A	N/A
Nf1	MGI:97306	Nf1<tm1Cbr>	Protein isoform ablation	homo	11279521	N/A	impaired context discrimination fear learning	decreased freezing in contextual discrimination task	none	N/A; mutation is different and homozygous, G2C was heterozygous; assay also different
Nf1	MGI:97306	Nf1<tm1Cbr>	Protein isoform ablation	homo	11279521	MP:0001405	impaired coordination	decreased latency to fall from the rotarod	none	N/A; published mutation is different and homozygous, G2C was heterozygous
Shank2	MGI:2671987	Shank2<tm1.1Tmb>	Exon deletion	het	22699619	MP:0001399	hyperactivity	N/A	N/A	N/A
Shank2	MGI:2671987	Shank2<tm1.1Tmb>	Exon deletion	het	22699619	MP:0001363	increased anxiety-related response	N/A	N/A	N/A
Shank2	MGI:2671987	Shank2<tm1.1Tmb>	Exon deletion	homo	22699619	MP:0002066	abnormal motor capabilities/ coordination/movement	normal	normal naïve latency to fall from the rotarod, normal rotarod learning; only rotarod memory was reduced	confirmation	YES	YES
Shank2	MGI:2671987	Shank2<tm1.1Tmb>	Exon deletion	homo	22699619	MP:0001399	hyperactivity	hyperactive in open field	none	no		YES
Shank2	MGI:2671987	Shank2<tm1.1Tmb>	Exon deletion	homo	22699619	MP:0001363	increased anxiety-related response	higher anxiety in light-dark box	longer in open arm of elevated plus maze	N/A; assays were different
Shank2	MGI:2671987	Shank2<tm1Mgle>	Exon deletion, no detectable protein in western blot in homozygotes	het	22699620	MP:0001399	hyperactivity	N/A	N/A	N/A
Shank2	MGI:2671987	Shank2<tm1Mgle>	Exon deletion, no detectable protein in western blot in homozygotes	homo	22699620	MP:0001399	hyperactivity	hyperactive in open field	none	no		YES
Shank2	MGI:2671987	Shank2<tm1Mgle>	Exon deletion, no detectable protein in western blot in homozygotes	homo	22699620	MP:0001363	increased anxiety-related response	shorter time in open arms of elevated plus maze	longer in open arm of elevated plus maze	no, but background strain was C57BL/6 in published report vs 129S5 in G2C experiments		YES
Syngap1	MGI:3039785	Syngap1<tm1.1Mabk>	Exon deletion, absence of protein in hippocampal homogenates by western blot	homo	15470153	MP:0002066	abnormal motor capabilities/ coordination/movement	N/A	N/A	N/A
Syngap1	MGI:3039785	Syngap1<tm1Rlh>	Exon deletion, no detectable protein in immunoblots in homozygotes	het	19145222	MP:0001364	decreased anxiety-related response	longer in open arm of elevated plus maze	longer in open arm of elevated plus maze	confirmation, but different genetic background	YES	YES
Syngap1	MGI:3039785	Syngap1<tm1Rlh>	Exon deletion, no detectable protein in immunoblots in homozygotes	het	19145222	MP:0001399	hyperactivity	increased locomotion in open field	increased locomotion in open field and novel object exploration	confirmation, but different genetic background	YES	YES
Syngap1	MGI:3039785	Syngap1<tm1Rlh>	Exon deletion, no detectable protein in immunoblots in homozygotes	het	19145222	MP:0009456	impaired cued conditioning behavior	increased activity in response to tone	increased freezing over time in response to tone	no; different behaviour; in published report, breeding problems in C57BL/6J background, so experiments carried out in mixed 129-C57BL/6J background		YES
Syngap1	MGI:3039785	Syngap1<tm1Rlh>	Exon deletion, no detectable protein in immunoblots in homozygotes	het	23141534	MP:0001399	hyperactivity	hyperactive in open field	increased locomotion in open field and novel object exploration	confirmation, same background (C57BL/6) assumed	YES	YES
