## Supplementary Table 2 for "Synaptic combinatorial molecular mechanisms generate repertoires of innate and learned behavior"

### Sheet: AllBehavGenoCohenD
Gene (Mutant ID) mutant-genotype	EPM total distance	EPM max speed	EPM % time in open	EPM time in centre	EPM max speed, open vs closed	OF, NOE total distance	NOE vs OF distance travelled	RR naive fall time	RR learning	RR memory	Fear learning, trial effect	Fear learning, tone effect	Contextual memory, mean	Contextual memory, change	Cued memory, mean	Cued memory, change
Agap2 (PIKE) -/-	-0.2342	0.054	0.2348	0.4761	0.0223	-1.3712	0.7028	-0.385	0.3608	-0.2698	-0.2169	-0.2175	-0.3687	-0.6076	-0.3274	-0.2887
Akap9 (Akap9) -/-	0.1791	0.4135	0.0046	0.0843	0.0072	0.3833	-0.0642	-0.1753	-0.5595	0.1775	-0.0139	-0.5551	0.0931	-0.6572	-0.1001	-0.0361
Akt2 (Akt2) -/-	0.1928	0.3608	0.5288	0.7376	-0.092	0.6033	-0.3882	-0.0182	0.1179	0.0615	-0.2975	-0.3655	-0.4645	0.4195	-0.0422	0.3466
Arhgap32 (GRIT) -/-	0.2646	0.1959	0.1136	0.3886	-0.1391	0.1122	0.3383	-0.4994	-0.671	-0.3981	-0.6389	0.4202	-0.429	0.3077	0.3465	-0.3617
Baiap2 (IRSp53) -/-	-0.0129	-0.4253	1.6429	-0.5072	1.5806	0.486	0.273	-0.064	-1.0405	-0.22	-0.8774	-0.3957	-1.468	-1.2094	0.0205	-0.4222
Cadm1 (SynCam) -/-	0.2076	-0.2439	-0.2388	-0.2704	0.2376	0.4017	0.2685	-0.7547	-0.3824	-0.6004	-0.9385	0.2306	-1.7868	-0.1916	0.5708	0.3982
Camk2a (alpha-CaMKII) +/-	0.588	-0.1892	3.0975	0.0237	0.2761	1.6125	0.1621	-0.3203	-0.0283	-0.3737	0.7016	0.406	0.1771	0.0883	0.6288	-0.1455
Cnksr2 (MAGUIN-1) -/Y	0.4009	0.0023	0.9915	-0.0459	0.4505	-0.075	0.87	0.334	0.3217	-0.0511	-0.0386	-0.7401	-0.4723	-0.0192	0.3846	0.2441
Cript (CRIPT) +/-	-0.0985	-0.1796	0.1871	0.1295	-0.0145	-0.1865	0.049	-0.3064	0.151	0.2087	0.066	-0.1083	0.2888	0.1257	0.1755	0.2111
Cttn (Cortactin) +/-	-0.7372	-0.4399	-0.028	0.1401	0.0136	-0.2283	0.3277	-0.0228	-0.1512	-0.8456	-0.218	0.6308	0.15	0.0752	0.1118	0.0798
Cyfip1 (CYFIP1) +/-	0.726	-0.3037	0.3313	-0.4071	0.5246	0.8405	-0.0209	0.3829	-0.0671	-0.7722	-0.0751	0.1507	-0.3432	0.574	-0.0093	-0.0877
Dab2ip (Dip1/2-E9) -/-	-0.9711	-0.5649	0.3793	0.026	-0.1401	-1.2066	0.7119	0.3424	0.3258	0.0952	-0.0187	-0.1735	0.1836	0.0031	0.1325	0.5527
Dlg1 (SAP97) +/-	0.0775	-0.0712	-0.2233	-0.0022	0.2895	-0.2564	0.1387	0.0581	0.343	-0.2821	-0.1605	0.2938	0.1326	-0.0314	0.3828	-0.214
Dlg2 (PSD-93) -/-	-0.8415	-0.9179	0.9803	0.6102	0.6878	-1.232	0.4481	-0.6076	-1.8599	-1.4197	-0.5448	-0.0942	0.1003	-0.01	-0.1378	-0.0299
Dlg3 (SAP102) -/Y	-0.9526	-1.222	0.4163	-0.0952	0.1972	-1.5764	0.8316	-1.2054	-1.0075	-0.5249	-0.2208	-0.2962	-0.116	-0.2436	0.0434	0.0491
Dlg4 (PSD-95-GK) -/-	-1.7589	-1.305	1.6853	-0.7753	-0.4537	-1.9989	1.5965	-1.8021	-1.145	-0.7035	1.4189	0.102	-0.5285	-0.9582	0.2482	-0.217
Dlg4 (PSD-95-SH3) -/-	0.6668	0.4241	0.0366	0.2201	-0.0445	0.4282	0.0873	-0.5489	0.8411	0.5008	0.2516	0.2123	-0.2285	-0.1772	0.4728	-0.2738
Dlgap1 (GKAP) -/-	0.1896	-0.3467	-0.2503	0.019	-0.2374	-0.4764	0.0663	-0.5527	-0.6636	-0.1715	-0.6304	-0.3227	-0.6955	-0.8624	-0.101	-0.3771
Dlgap2 (GKAP2) -/-	0.073	-0.1442	0.0011	0.1168	-0.0148	-0.7715	-0.2104	0.7916	-0.2166	0.4165	0.6182	0.0162	-0.1073	0.4203	-0.1454	-0.2176
Dlgap4 (GKAP4) -/-	0.8069	0.2909	0.8251	-0.6491	0.3684	0.8296	0.2658	0.4218	-0.2472	-0.1815	-0.543	-0.6576	0.0204	-0.7542	-0.0743	-0.9501
Dusp4 (Dusp4) +/-	-0.0745	-0.292	0.6221	0.1732	0.1543	0.1508	-0.0478	0.0601	-0.1724	-0.0709	0.1252	0.0006	-0.3413	0.4407	-0.4089	-0.0126
Dusp6 (Dusp6) -/-	-0.041	0.1708	-0.8997	-0.465	-0.6146	-0.0445	0.1604	-0.3022	0.2572	0.4198	-0.0328	0.3786	0.7203	-0.1961	-0.1586	-0.3599
Dusp7 (Dusp7) -/-	-0.188	0.2524	-0.0499	-0.2751	0.4987	0.2954	0.0164	0.6968	-0.0297	0.0819	-0.9847	-0.7548	-1.0747	-0.2802	-0.4508	-0.2194
Gda (CYPIN) -/-	-0.3667	-0.3971	-0.1745	-0.381	-0.4546	-0.3973	-0.2739	0.018	0.2004	0.4927	-0.1465	0.2055	0.124	-0.2548	0.4067	-0.1253
Git1 (Git1) +/-	0.749	0.713	0.2989	-0.099	-0.0296	0.3821	-0.3026	-1.0819	-0.0837	-0.2013	-0.2137	-0.1574	0.1793	-0.1374	0.1201	0.2671
Glul (Glul) +/-	0.3681	0.368	-0.5877	0.3396	-0.638	0.1265	0.2017	-0.0406	0.4209	-0.1845	0.0958	0.587	0.631	0.2205	0.217	0.2866
Gnb1 (Gnb1) -/-	0.9103	0.4011	0.555	-0.8351	0.292	0.9923	-0.5025	-0.2485	-0.0663	-0.5431	-1.1119	-1.0175	-1.3604	-0.3222	-0.3452	-0.018
Gria1 (GluR1) -/-	0.7534	-0.0884	0.673	0.6273	-0.1246	0.6815	0.6889	-0.2388	-0.3525	-0.2699	-2.2114	-0.6549	-1.3396	0.3094	-0.4472	0.2053
Grin2a (NR2A-dC) -/-	0.7063	0.677	0.8952	0.6602	0.2733	1.2075	0.0282	-1.2878	-0.4787	-0.7468	-0.5771	0.1264	-0.6556	-0.1193	0.249	0.3037
Grin2b (NR2B-2ACTR) -/-	0.6011	-0.0819	1.3646	-0.3377	0.6851	-0.3202	-0.0026	-0.7607	0.1562	0.0381	-0.059	0.7998	-0.5317	-0.5629	0.3366	-0.2013
Grin2b (NR2B-CK2) -/-	-0.5291	-0.5659	0.5857	-0.4418	0.3882	-0.5933	0.5214	-0.0332	-0.4183	-0.1628	0.2728	-0.393	0.2462	-0.4012	0.0531	-0.2735
Grin2b (NR2B-dC) +/-	0.5109	0.3724	-0.1228	0.272	-0.1598	0.7929	-0.2605	-0.5577	-0.5693	-0.6431	-0.4381	0.1283	0.0828	-0.219	0.2949	-0.2633
Grin2b (NR2B-dV) -/-	1.0554	0.3629	1.0185	0.8507	-0.1412	0.0262	0.1369	0.1203	-1.1752	-0.3015	-0.444	0.214	0.2184	0.0164	0.0003	0.8859
Hras (H-Ras) -/-	0.2754	0.147	0.4438	0.2819	0.2438	-0.0689	0.234	0.4156	-0.3218	-0.9175	-0.439	-0.0173	-0.3141	0.0092	-0.2316	-0.2213
Igsf9 (Dasm1) -/-	-0.287	-0.3106	-0.3599	-0.2443	-0.3614	-0.0927	-0.4165	-0.1734	-0.0384	0.612	-0.0246	-0.0445	0.0335	0.4963	0.0299	0.3767
Iqsec1 (Iqsec1) +/-	-0.4849	-0.1911	0.3054	-0.0301	-0.1656	0.1889	0.4947	-0.2847	-0.4794	-0.1506	0.0374	-0.5524	0.0848	-0.142	-0.3191	0.3311
Iqsec3 (Iqsec3) -/-	1.3953	0.9211	-0.4214	-0.7332	-0.6588	0.8143	0.4696	0.2966	-0.0834	0.2051	-0.8926	-0.5403	-1.2424	-0.0047	-0.2159	0.122
Kras (K-Ras) HET/CRE	0.9621	0.5401	1.0775	0.5601	0.8588	0.4623	0.3055	-0.639	0.2407	0.1029	-0.6702	0.6561	-0.7244	-0.0573	0.4291	0.3036
Magi2 (S-SCAM) +/-	-0.0206	0.1517	0.1414	0.1911	-0.117	-0.4917	-0.2255	0.0498	-0.493	0.4032	-0.5751	0.3566	-0.2046	0.4913	0.1713	-0.0978
Mpdz (MUPP1) +/-	0.0701	-0.1374	-0.0369	0.0698	-0.2242	0.2166	0.5701	-0.2095	0.2606	0.1112	0.3428	-0.2934	-0.3372	-0.0037	0.0046	-0.1816
Nf1 (NF1) +/-	0.1047	0.537	-0.2893	0.0974	-0.3701	-0.1862	-0.166	0.3208	-0.2494	-0.097	0.0184	0.3595	0.2852	-0.2313	0.3035	0.0279
Nsf (NSF) +/-	-0.3736	-0.3515	0.4448	-0.3487	0.3505	-0.2951	0.3524	0.7874	-0.6269	0.3397	0.1835	-0.4291	0.5901	0.1292	-0.245	-0.4651
Prr7 (Prr7) -/-	0.858	0.3677	0.0904	-0.4473	0.0305	0.8633	-0.1018	0.302	-0.117	0.1615	0.4883	0.182	-0.0597	-0.2475	0.5203	0.1958
Rap1gap (Rap1gap) -/-	-0.0974	-0.0123	0.0709	-0.4849	0.1922	0.2241	-0.2197	-0.1951	-0.3183	-0.6021	-0.2614	-0.0397	-0.0237	-0.4048	0.0013	0.3875
Rapgef2 (nRapGEP) +/-	-0.5449	-0.5479	0.1658	0.4432	-0.0774	-0.1711	0.3057	-0.6655	-0.0954	-0.0811	0.0053	0.2779	-0.3139	-0.083	0.2555	-0.4475
Rasal2 (nGAP) -/-	-0.1366	-0.4377	0.5446	0.2597	0.8542	0.1763	0.4233	-0.4604	-0.2757	-0.3187	-0.6693	-0.1166	-0.1422	0.4226	0.4864	0.159
Rassf1 (Rassf1) -/-	-0.1889	-0.4997	-0.3468	-0.0986	-0.702	-0.2043	-0.4641	-0.542	-0.7131	-0.2068	0.34	-0.3526	0.5262	-0.1973	-0.5258	-0.0942
Shank2 (SHANK2) -/-	0.0787	-0.3261	0.925	0.2578	0.9055	0.6402	0.1719	0.3937	-0.3338	-0.5775	-0.5344	0.0252	-0.5828	-0.4801	0.6564	0.2514
Sipa1l1 (SPAR) -/-	0.5929	0.5587	-0.0505	0.2098	0.1727	0.4046	0.012	-0.1404	-0.3018	0.8117	-0.4275	-0.2503	0.2497	0.2201	0.6798	0.3042
Sorbs2 (nArgBP2) -/-	-0.7664	-0.4439	-0.2783	-0.3361	-0.1244	-0.8272	-0.4084	-0.7847	-0.4296	-0.2577	-0.2323	-0.686	-0.1854	0.1481	-0.2687	0.3547
Syngap1 (SynGAP) +/-	1.5755	0.5786	1.7591	-0.3334	0.4492	1.4357	-0.6455	-0.5545	-0.6626	-0.1917	-0.4935	-0.0323	0.1505	-0.1058	-0.2239	0.6039
Tjp1 (ZO-1) +/-	-0.1023	0.0019	-0.2615	0.2936	-0.1138	-0.1417	-0.232	-0.3708	-0.1332	0.138	0.0857	-0.1028	-0.4891	0.5255	-0.2536	-0.101
Tnik (TNiK) -/-	2.3146	1.3792	1.3061	-0.3447	1.0241	2.259	-0.7841	1.0281	-0.622	-0.3617	-1.9179	-1.279	-1.8964	-0.5848	-0.0548	-0.1349
Tspyl2 (CINAP) -/Y	0.7398	1.1474	-0.3534	-0.2539	-0.9129	1.1519	-0.2502	-1.2015	0.3557	-0.7446	0.1218	0.2036	-0.3869	0.3972	-0.6338	1.0831
Ywhaq (14-3-3-theta) -/-	1.1008	0.8868	-0.1506	0.213	-0.2913	0.2094	-0.6173	0.3357	0.0044	-0.1088	-0.7634	-0.1805	-0.5659	-0.1526	-0.2225	0.0389
